# BaNDyT: Bayesian Network modeling of molecular Dynamics Trajectories

**DOI:** 10.1101/2024.11.06.622318

**Authors:** Elizaveta Mukhaleva, Babgen Manookian, Hanyu Chen, Ning Ma, Wenyuan Wei, Konstancja Urbaniak, Grigoriy Gogoshin, Supriyo Bhattacharya, Nagarajan Vaidehi, Andrei S. Rodin, Sergio Branciamore

## Abstract

Bayesian network modeling (BN modeling, or BNM) is an interpretable machine learning method for constructing probabilistic graphical models from the data. In recent years, it has been extensively applied to diverse types of biomedical datasets. Concurrently, our ability to perform long-timescale molecular dynamics (MD) simulations on proteins and other materials has increased exponentially. However, the analysis of MD simulation trajectories has not been data-driven but rather dependent on the user’s prior knowledge of the systems, thus limiting the scope and utility of the MD simulations. Recently, we pioneered using BNM for analyzing the MD trajectories of protein complexes. The resulting BN models yield novel fully data-driven insights into the functional importance of the amino acid residues that modulate proteins’ function. In this report, we describe the BaNDyT software package that implements the BNM specifically attuned to the MD simulation trajectories data. We believe that BaNDyT is the first software package to include specialized and advanced features for analyzing MD simulation trajectories using a probabilistic graphical network model. We describe here the software’s uses, the methods associated with it, and a comprehensive Python interface to the underlying generalist BNM code. This provides a powerful and versatile mechanism for users to control the workflow. As an application example, we have utilized this methodology and associated software to study how membrane proteins, specifically the G protein-coupled receptors, selectively couple to G proteins. The software can be used for analyzing MD trajectories of any protein as well as polymeric materials.
