## Supplemental Data1-2 and Table 2-3 for "BaNDyT: Bayesian Network modeling of molecular Dynamics Trajectories": Table_S3_H1R_BaNDyT_properties.csv

Node name	Degree	Weighted Degree	WD Percentile Rank
r100	2.000000	0.039360	26.000000
r101	2.000000	0.044212	30.000000
r102	1.000000	0.004978	2.000000
r103	1.000000	0.026322	18.000000
r104	2.000000	0.069594	47.000000
r105	3.000000	0.053153	38.000000
r106	1.000000	0.006861	3.000000
r107	5.000000	0.693667	95.000000
r108	3.000000	0.216898	75.000000
r109	2.000000	0.045283	32.000000
r110	1.000000	0.029363	20.000000
r111	2.000000	0.387964	86.000000
r112	1.000000	0.022914	16.000000
r113	1.000000	0.027408	19.000000
r114	3.000000	0.336519	83.000000
r115	3.000000	0.136373	63.000000
r116	1.000000	0.053647	38.000000
r117	2.000000	0.059847	44.000000
r118	1.000000	0.020605	13.000000
r119	1.000000	0.019041	11.000000
r120	1.000000	0.010316	5.000000
r121	2.000000	0.020833	14.000000
r122	1.000000	0.014827	8.000000
r123	2.000000	0.020851	14.000000
r124	3.000000	0.270925	80.000000
r125	1.000000	0.078850	50.000000
r126	1.000000	0.014815	7.000000
r127	3.000000	0.100770	58.000000
r128	1.000000	0.039030	26.000000
r129	1.000000	0.007334	4.000000
r130	1.000000	0.045415	33.000000
r131	2.000000	0.156319	66.000000
r132	2.000000	0.235442	77.000000
r133	3.000000	0.403971	86.000000
r134	5.000000	0.130103	61.000000
r135	3.000000	0.098783	57.000000
r136	2.000000	0.078497	50.000000
r137	3.000000	0.055496	41.000000
r138	3.000000	0.029371	20.000000
r139	3.000000	0.209187	74.000000
r140	2.000000	0.050250	36.000000
r141	4.000000	0.168456	69.000000
r142	1.000000	0.011721	6.000000
r143	6.000000	0.250890	79.000000
r144	2.000000	0.054963	40.000000
r145	1.000000	0.052091	37.000000
r146	1.000000	0.023731	17.000000
r147	3.000000	0.086309	53.000000
r148	1.000000	0.010335	6.000000
r149	1.000000	0.031520	21.000000
r150	2.000000	0.051510	36.000000
r151	3.000000	0.042476	29.000000
r152	2.000000	0.021701	15.000000
r153	2.000000	0.023827	17.000000
r154	3.000000	0.066215	46.000000
r155	2.000000	0.044391	31.000000
r156	1.000000	0.026457	19.000000
r157	1.000000	0.019451	12.000000
r158	1.000000	0.126905	61.000000
r159	1.000000	0.048136	34.000000
r160	4.000000	0.201008	73.000000
r161	1.000000	0.055464	41.000000
r162	2.000000	0.131778	62.000000
r163	2.000000	0.079734	51.000000
r164	3.000000	0.157712	67.000000
r165	3.000000	0.237199	78.000000
r166	3.000000	0.289297	82.000000
r167	8.000000	0.910259	98.000000
r168	11.000000	0.874490	97.000000
r169	10.000000	1.236066	100.000000
r170	3.000000	0.317628	82.000000
r171	17.000000	1.623389	100.000000
r172	6.000000	0.862890	97.000000
r173	3.000000	0.234894	77.000000
r174	2.000000	0.194498	72.000000
r175	3.000000	0.239749	78.000000
r176	3.000000	0.287065	81.000000
r177	3.000000	0.177479	70.000000
r178	2.000000	0.277753	80.000000
r179	3.000000	0.186299	71.000000
r180	11.000000	0.877212	98.000000
r181	2.000000	0.058226	43.000000
r182	3.000000	0.186583	71.000000
r183	2.000000	0.159560	68.000000
r184	7.000000	0.615744	92.000000
r185	18.000000	1.483791	100.000000
r186	3.000000	0.458179	88.000000
r187	14.000000	1.154168	99.000000
r188	10.000000	1.166073	99.000000
r189	3.000000	0.125895	61.000000
r190	2.000000	0.070880	48.000000
r191	5.000000	0.451886	88.000000
r192	1.000000	0.040843	29.000000
r193	2.000000	0.157920	67.000000
r194	1.000000	0.116229	60.000000
r195	1.000000	0.008075	4.000000
r196	1.000000	0.030866	21.000000
r197	3.000000	0.055627	42.000000
r198	3.000000	0.074373	49.000000
r199	1.000000	0.032377	23.000000
r200	2.000000	0.077805	50.000000
r201	2.000000	0.059497	44.000000
r202	1.000000	0.039737	26.000000
r203	1.000000	0.019234	11.000000
r204	2.000000	0.038743	25.000000
r205	3.000000	0.040334	28.000000
r206	1.000000	0.031583	22.000000
r207	2.000000	0.032315	23.000000
r208	3.000000	0.047181	34.000000
r209	1.000000	0.003400	1.000000
r210	1.000000	0.020994	15.000000
r211	1.000000	0.018416	10.000000
r212	2.000000	0.035314	24.000000
r213	1.000000	0.003505	2.000000
r214	3.000000	0.043124	30.000000
r215	2.000000	0.141012	63.000000
r216	4.000000	0.415261	87.000000
r217	2.000000	0.088380	55.000000
r218	2.000000	0.305284	82.000000
r219	4.000000	0.338599	83.000000
r220	20.000000	1.064230	99.000000
r221	3.000000	0.146339	65.000000
r28	6.000000	0.470530	89.000000
r29	1.000000	0.088049	54.000000
r30	2.000000	0.031017	21.000000
r31	1.000000	0.191074	72.000000
r32	1.000000	0.091038	55.000000
r33	1.000000	0.020854	14.000000
r34	3.000000	0.060637	45.000000
r35	1.000000	0.015702	8.000000
r36	1.000000	0.012282	7.000000
r37	2.000000	0.031546	22.000000
r38	1.000000	0.017597	9.000000
r39	2.000000	0.060444	45.000000
r40	1.000000	0.042847	29.000000
r405	2.000000	0.161884	68.000000
r406	13.000000	0.713999	95.000000
r407	4.000000	0.460114	88.000000
r408	8.000000	0.831991	96.000000
r409	2.000000	0.145788	65.000000
r41	2.000000	0.033293	23.000000
r410	3.000000	0.353333	84.000000
r411	2.000000	0.233208	76.000000
r412	5.000000	0.186790	71.000000
r413	1.000000	0.016510	9.000000
r414	2.000000	0.024140	17.000000
r415	2.000000	0.044650	31.000000
r416	1.000000	0.019350	11.000000
r417	1.000000	0.069606	48.000000
r418	2.000000	0.166511	69.000000
r419	2.000000	0.028694	19.000000
r42	1.000000	0.019614	12.000000
r420	4.000000	0.230603	76.000000
r421	2.000000	0.075309	49.000000
r422	2.000000	0.040837	28.000000
r423	2.000000	0.228076	76.000000
r424	5.000000	0.484474	90.000000
r425	8.000000	0.345529	84.000000
r426	2.000000	0.166199	69.000000
r427	3.000000	0.097329	56.000000
r428	1.000000	0.019996	13.000000
r429	3.000000	0.062552	46.000000
r43	2.000000	0.052151	37.000000
r430	4.000000	0.144809	64.000000
r431	1.000000	0.063974	46.000000
r432	2.000000	0.106976	59.000000
r433	1.000000	0.054631	39.000000
r434	1.000000	0.012667	7.000000
r435	2.000000	0.052608	37.000000
r436	1.000000	0.050080	36.000000
r437	1.000000	0.048687	35.000000
r438	4.000000	0.288341	81.000000
r439	2.000000	0.254871	79.000000
r44	2.000000	0.055188	40.000000
r440	4.000000	0.247958	78.000000
r441	3.000000	0.131633	62.000000
r442	5.000000	0.588197	92.000000
r443	2.000000	0.191444	72.000000
r444	6.000000	0.690469	94.000000
r445	3.000000	0.565384	91.000000
r446	2.000000	0.144556	64.000000
r447	3.000000	0.194974	73.000000
r448	3.000000	0.215029	75.000000
r449	1.000000	0.097896	57.000000
r45	2.000000	0.056060	42.000000
r450	1.000000	0.023567	16.000000
r451	1.000000	0.020143	13.000000
r452	1.000000	0.036159	25.000000
r453	2.000000	0.091577	56.000000
r454	1.000000	0.044659	32.000000
r455	2.000000	0.086247	53.000000
r456	3.000000	0.111104	59.000000
r457	3.000000	0.101074	58.000000
r458	5.000000	0.476980	89.000000
r459	1.000000	0.016564	9.000000
r46	1.000000	0.003450	1.000000
r460	1.000000	0.024466	18.000000
r461	2.000000	0.035540	25.000000
r462	2.000000	0.044724	32.000000
r463	1.000000	0.048917	35.000000
r464	3.000000	0.145771	65.000000
r465	3.000000	0.075658	49.000000
r466	2.000000	0.039961	27.000000
r467	2.000000	0.069588	47.000000
r468	5.000000	0.090640	55.000000
r469	6.000000	0.285723	80.000000
r47	2.000000	0.033347	24.000000
r470	2.000000	0.147886	66.000000
r471	2.000000	0.053050	38.000000
r472	4.000000	0.214242	74.000000
r473	2.000000	0.135065	63.000000
r474	11.000000	0.591339	92.000000
r475	6.000000	0.439039	87.000000
r476	4.000000	0.367657	85.000000
r477	3.000000	0.057372	43.000000
r478	2.000000	0.055474	41.000000
r479	3.000000	0.179710	70.000000
r48	1.000000	0.081472	52.000000
r480	3.000000	0.443244	87.000000
r481	4.000000	0.530750	91.000000
r482	6.000000	0.510922	90.000000
r483	3.000000	0.158521	67.000000
r484	2.000000	0.735589	96.000000
r485	5.000000	0.770096	96.000000
r49	2.000000	0.113568	60.000000
r50	2.000000	0.047595	34.000000
r51	1.000000	0.024996	18.000000
r52	3.000000	0.099856	57.000000
r53	3.000000	0.032283	22.000000
r54	3.000000	0.218186	75.000000
r55	4.000000	0.638876	93.000000
r56	3.000000	0.108613	59.000000
r57	4.000000	0.195543	73.000000
r58	12.000000	0.724683	95.000000
r59	5.000000	0.363575	85.000000
r60	2.000000	0.254768	79.000000
r61	3.000000	0.122995	60.000000
r62	3.000000	0.161350	68.000000
r63	2.000000	0.056809	42.000000
r64	3.000000	0.080648	51.000000
r65	2.000000	0.060427	45.000000
r66	4.000000	0.087468	54.000000
r67	1.000000	0.007025	3.000000
r68	2.000000	0.045495	33.000000
r69	1.000000	0.141831	64.000000
r70	1.000000	0.009977	5.000000
r71	1.000000	0.006010	2.000000
r72	1.000000	0.018205	10.000000
r73	6.000000	0.498820	90.000000
r74	1.000000	0.000621	0.000000
r75	1.000000	0.010669	6.000000
r76	1.000000	0.007032	3.000000
r77	2.000000	0.043579	30.000000
r78	3.000000	0.084909	52.000000
r79	3.000000	0.060096	44.000000
r80	2.000000	0.096061	56.000000
r81	2.000000	0.054827	40.000000
r82	1.000000	0.009150	5.000000
r83	2.000000	0.022392	15.000000
r84	2.000000	0.080663	52.000000
r85	2.000000	0.054146	39.000000
r86	1.000000	0.040593	28.000000
r87	10.000000	0.355674	84.000000
r88	2.000000	0.046117	33.000000
r89	1.000000	0.039889	27.000000
r90	8.000000	0.692913	94.000000
r91	8.000000	0.936739	98.000000
r92	5.000000	0.624057	93.000000
r93	4.000000	0.402763	86.000000
r94	3.000000	0.321230	83.000000
r95	4.000000	0.579715	91.000000
r96	10.000000	0.683186	94.000000
r97	2.000000	0.073698	48.000000
r98	1.000000	0.018527	10.000000
r99	2.000000	0.085484	53.000000
