## Supplemental Data 3-4 and Table 4-5 for "BaNDyT: Bayesian Network modeling of molecular Dynamics Trajectories": Table_S5_CHARM1_GNA11_BaNDyT_properties.csv

Node name	Degree	Weighted Degree	WD Percentile Rank
5x70_G.H4.09	33	0.461929	100
5x71_G.H5.21	17	0.359593	100
5x70_G.H5.17	18	0.325045	100
5x68_G.H5.13	29	0.29105	100
5x75_G.H5.06	23	0.271153	100
ICL3-2_G.S6.03	11	0.214948	99
4x40_G.HN.46	25	0.208183	99
ICL3-1_G.S6.03	14	0.206433	99
34x55_G.hns1.02	13	0.199551	99
ICL3-1_G.S6.02	6	0.189928	98
5x70_G.S6.01	11	0.186006	98
5x75_G.H5.10	22	0.174813	98
34x54_G.H5.19	12	0.168413	98
5x75_G.S6.04	21	0.167704	97
5x75_G.S6.02	14	0.141491	97
ICL3-2_G.H4.09	6	0.139115	97
34x54_G.H5.23	25	0.136517	97
6x36_G.H5.24	11	0.132182	97
5x71_G.H5.26	3	0.130593	96
5x75_G.S6.03	12	0.122326	96
5x72_G.H5.25	12	0.121742	96
ICL3-2_G.H5.05	11	0.116742	96
5x71_G.h4s6.12	5	0.116176	95
5x75_G.S6.01	14	0.109382	95
5x73_G.H5.17	10	0.099365	95
ICL3-2_G.H4.08	10	0.094183	95
5x75_G.H4.08	15	0.093021	94
5x68_G.H5.20	6	0.091387	94
ICL3-1_G.S6.01	6	0.091321	94
5x72_G.H5.26	9	0.089967	94
34x54_G.S1.02	3	0.085504	93
5x75_G.H5.09	6	0.085067	93
5x74_G.S6.01	13	0.083746	93
ICL3-2_G.S6.02	6	0.077072	93
ICL3-1_G.h4s6.20	8	0.077005	93
34x54_G.S1.01	8	0.076423	92
34x56_G.hns1.02	8	0.076309	92
6x36_G.H5.23	4	0.07543	92
4x39_G.hns1.02	7	0.074883	92
34x55_G.s2s3.02	8	0.074605	91
34x57_G.hns1.02	6	0.074057	91
ICL3-2_G.H5.06	5	0.071404	91
4x40_G.HN.42	7	0.065984	91
5x74_G.H4.08	9	0.065058	90
ICL3-1_G.H5.17	6	0.062359	90
5x68_G.H5.26	4	0.0588	90
34x52_G.s2s3.02	5	0.056772	90
5x70_G.S6.02	5	0.055714	89
5x74_G.S6.02	9	0.055194	89
5x68_G.H5.16	6	0.054334	89
34x54_G.hns1.02	8	0.053701	89
5x72_G.H5.17	7	0.053479	89
ICL3-2_G.S6.05	4	0.050713	88
ICL3-1_G.h4s6.13	10	0.050536	88
5x72_G.h4s6.20	8	0.049331	88
5x75_G.H4.11	8	0.048633	88
ICL3-1_G.H4.12	11	0.048038	87
5x71_G.h4s6.11	2	0.046847	87
34x56_G.HN.46	9	0.046642	87
4x38_G.HN.46	7	0.046564	87
5x68_G.H5.17	8	0.046064	86
5x75_G.H4.13	8	0.045363	86
8x48_G.h4s6.12	8	0.045361	86
5x61_G.H5.25	7	0.04449	86
5x69_G.H5.17	4	0.044045	85
ICL3-1_G.H4.16	7	0.042323	85
ICL3-1_G.H4.05	6	0.040479	85
7x56_G.H5.24	5	0.039653	85
5x72_G.H5.06	10	0.038866	85
5x72_G.H5.13	6	0.03844	84
5x74_G.S6.04	3	0.037973	84
4x40_G.hns1.02	2	0.037848	84
5x74_G.H5.06	11	0.036372	84
ICL3-1_G.H4.13	8	0.035021	83
5x72_G.S6.02	4	0.034391	83
ICL3-1_G.H4.08	4	0.034249	83
5x70_G.H5.13	4	0.034039	83
34x54_G.H5.15	5	0.032794	82
6x32_G.H5.25	4	0.031653	82
8x47_G.H5.22	6	0.030325	82
5x73_G.H5.26	4	0.030154	82
34x56_G.hns1.03	4	0.030035	81
ICL3-1_G.H4.09	8	0.029601	81
5x71_G.H5.12	7	0.028876	81
5x73_G.h4s6.20	4	0.028551	81
ICL3-1_G.H5.06	5	0.028385	81
5x75_G.h4s6.20	5	0.027841	80
6x32_G.H5.24	5	0.027777	80
5x65_G.H5.25	6	0.027501	80
ICL3-1_G.h4s6.09	2	0.02743	80
4x38_G.hns1.02	6	0.026334	79
5x68_G.S6.02	11	0.024311	79
34x54_G.H5.22	5	0.024219	79
5x75_G.H4.12	7	0.024207	79
5x69_G.H5.26	2	0.023711	78
5x74_G.H5.09	6	0.023253	78
5x75_G.H5.13	4	0.0227	78
5x72_G.H5.09	10	0.022093	78
6x30_G.h4s6.12	4	0.021893	77
34x55_G.HN.46	4	0.02175	77
8x47_G.H5.24	9	0.021666	77
34x56_G.s2s3.02	3	0.020256	77
34x55_G.hns1.03	5	0.020238	77
5x72_G.H5.20	4	0.020235	76
5x75_G.H5.05	4	0.019341	76
5x73_G.h4s6.13	2	0.019295	76
34x55_G.S3.01	5	0.018983	76
34x54_G.h2s4.05	5	0.018715	75
ICL3-2_G.HG.01	10	0.018679	75
ICL3-1_G.H5.09	3	0.018589	75
5x75_G.h4s6.13	9	0.018502	75
5x72_G.H5.10	4	0.018127	74
6x30_G.H5.26	4	0.017967	74
5x74_G.h4s6.20	4	0.017433	74
5x75_G.H4.09	7	0.017215	74
5x74_G.H5.13	7	0.016982	74
5x65_G.H5.26	4	0.015997	73
ICL3-1_G.H4.17	2	0.015659	73
5x75_G.H4.16	4	0.015003	73
ICL3-2_G.H4.13	5	0.014809	73
ICL3-1_G.h4s6.12	3	0.014746	72
5x74_G.h4s6.09	2	0.014602	72
34x50_G.H5.16	3	0.013843	72
5x69_G.H5.20	2	0.013693	72
12x49_G.h3s5.02	2	0.013677	71
5x73_G.H4.08	4	0.013504	71
2x38_G.hns1.02	2	0.013218	71
4x39_G.HN.46	1	0.013077	71
5x73_G.S6.02	6	0.012996	70
5x70_G.h4s6.20	3	0.012815	70
5x72_G.hgh4.07	4	0.012796	70
5x74_G.H5.10	4	0.01245	70
ICL3-2_G.h4s6.13	6	0.012263	70
5x74_G.h4s6.13	2	0.011983	69
5x72_G.S6.01	5	0.011918	69
5x74_G.H4.05	4	0.011806	69
5x73_G.S6.01	7	0.011744	69
5x74_G.S6.03	6	0.011663	68
5x68_G.h4s6.20	2	0.010976	68
34x51_G.s2s3.02	3	0.010653	68
34x56_G.S3.01	2	0.01063	68
34x54_G.hns1.03	3	0.010489	67
34x51_G.H5.15	4	0.010034	67
5x73_G.h4s6.12	5	0.009973	67
ICL3-2_G.H4.05	5	0.009471	67
34x51_G.H5.08	3	0.009239	66
6x36_G.H5.25	3	0.009086	66
34x51_G.S1.02	3	0.009081	66
34x52_G.hns1.03	2	0.008932	66
ICL3-2_G.S6.04	4	0.008925	66
8x48_G.H5.22	2	0.008856	65
34x50_G.H5.15	3	0.008835	65
7x56_G.H5.22	4	0.008722	65
ICL3-2_G.H5.21	3	0.008567	65
34x50_G.H5.12	4	0.008442	64
6x33_G.H5.25	2	0.008294	64
ICL3-2_G.h4s6.12	4	0.008057	64
34x54_G.hns1.01	2	0.008043	64
8x48_G.h4s6.10	3	0.007963	63
ICL3-1_G.H5.05	3	0.007897	63
34x52_G.S3.01	5	0.007733	63
34x56_G.s2s3.01	3	0.007575	63
ICL3-2_G.H5.12	7	0.007502	62
6x32_G.H5.26	2	0.007311	62
ICL3-1_G.S6.05	2	0.007116	62
8x47_G.H5.23	4	0.007074	62
34x51_G.S3.01	3	0.007028	62
8x48_G.H5.24	2	0.006938	61
5x72_G.hgh4.06	2	0.006748	61
ICL3-2_G.H5.09	3	0.006726	61
ICL3-1_G.H5.21	3	0.006659	61
ICL3-1_G.h4s6.01	2	0.00653	60
34x50_G.H5.19	4	0.006271	60
ICL3-2_G.H5.26	2	0.006236	60
6x37_G.H5.25	2	0.006027	60
5x72_G.hgh4.08	2	0.005959	59
34x51_G.hns1.03	1	0.005953	59
2x39_G.H5.23	2	0.005641	59
5x71_G.H5.09	1	0.005365	59
5x73_G.h4s6.11	2	0.005281	58
ICL3-2_G.H4.12	3	0.005212	58
ICL3-1_G.H4.06	4	0.005143	58
6x30_G.H5.25	1	0.004766	58
ICL3-2_G.S6.01	4	0.004694	58
ICL3-1_G.H4.10	3	0.004645	57
7x52_G.H5.24	2	0.004644	57
ICL3-1_G.h4s6.08	2	0.004084	57
5x75_G.h4s6.12	1	0.003978	57
ICL3-2_G.H4.16	3	0.003962	56
5x65_G.H5.20	3	0.003915	56
ICL3-1_G.H5.26	1	0.003824	56
8x48_G.H5.21	2	0.003798	56
ICL3-1_G.hgh4.08	4	0.003792	55
5x75_G.S5.03	2	0.003731	55
ICL3-1_G.hgh4.05	1	0.003692	55
34x51_G.hns1.02	3	0.003691	55
5x75_G.S6.05	2	0.003688	54
34x57_G.HN.46	1	0.003677	54
5x72_G.H5.05	2	0.003504	54
ICL3-1_G.H5.12	4	0.003459	54
2x39_G.H5.22	2	0.003458	54
5x72_G.H5.12	4	0.003328	53
ICL3-1_G.hgh4.07	1	0.003162	53
ICL3-2_G.h4s6.08	3	0.002935	53
ICL3-1_G.H4.02	1	0.002923	53
34x51_G.S3.03	2	0.002913	52
3x53_G.H5.19	3	0.002838	52
ICL3-1_G.h4s6.10	2	0.002787	52
34x51_G.H5.12	2	0.002737	52
5x70_G.h4s6.13	2	0.002621	51
3x54_G.H5.16	4	0.002597	51
5x70_G.h4s6.12	3	0.002597	51
34x51_G.H5.11	2	0.002575	51
34x54_G.H5.18	2	0.002549	50
3x54_G.H5.19	2	0.002495	50
5x75_G.h4s6.10	3	0.002447	50
5x73_G.S6.03	2	0.002398	50
8x48_G.h3s5.01	3	0.002389	50
4x39_G.HN.42	1	0.00227	49
ICL3-1_G.h4s6.11	4	0.002253	49
5x73_G.H5.21	1	0.002202	49
34x57_G.hns1.03	2	0.002197	49
5x73_G.H5.13	1	0.002165	48
ICL3-1_G.HG.01	1	0.002092	48
3x54_G.H5.23	2	0.001985	48
5x68_G.S6.04	1	0.001893	48
5x75_G.H5.12	3	0.001873	47
8x52_G.h4s6.12	1	0.001735	47
ICL3-1_G.S6.04	2	0.001734	47
ICL3-1_G.H5.08	2	0.001649	47
ICL3-2_G.hgh4.05	1	0.001646	47
ICL3-1_G.H5.02	2	0.001616	46
ICL3-2_G.H5.08	1	0.001607	46
5x73_G.H4.05	1	0.001552	46
3x54_G.H5.20	3	0.001493	46
5x75_G.H4.05	3	0.001454	45
4x38_G.hns1.03	1	0.001404	45
ICL3-2_G.H4.10	1	0.0014	45
5x72_G.h4s6.12	1	0.001377	45
3x53_G.H5.23	1	0.001375	44
5x74_G.H5.12	1	0.001324	44
6x31_G.H5.25	2	0.001303	44
ICL3-2_G.H5.17	1	0.001275	44
8x52_G.h3s5.01	1	0.001263	43
34x53_G.H5.23	2	0.001255	43
5x70_G.H5.16	1	0.001242	43
ICL3-2_G.HG.05	1	0.001208	43
5x72_G.H5.08	1	0.001207	43
5x72_G.H5.16	2	0.001184	42
34x55_G.s2s3.01	1	0.001132	42
34x54_G.h2s4.03	1	0.001062	42
6x31_G.H5.26	1	0.001054	42
5x73_G.H5.09	2	0.001037	41
ICL3-2_G.H4.17	3	0.001025	41
ICL3-2_G.h4s6.01	1	0.000987	41
5x74_G.S6.05	1	0.00089	41
3x53_G.H5.16	1	0.000829	40
12x51_G.hns1.02	2	0.000826	40
34x54_G.S3.01	1	0.000819	40
7x56_G.H5.23	1	0.000807	40
34x51_G.S2.08	1	0.000744	39
3x49_G.H5.23	1	0.000743	39
5x68_G.H5.12	2	0.000685	39
34x53_G.H5.19	2	0.000682	39
5x75_G.h4s6.11	1	0.00066	39
5x72_G.h4s6.13	1	0.000613	38
3x56_G.s2s3.01	1	0.00058	38
34x52_G.s2s3.01	1	0.00058	38
ICL3-2_G.h4s6.11	1	0.000564	38
8x51_G.H5.24	1	0.000562	37
2x37_G.hns1.02	2	0.000545	37
5x74_G.H5.05	3	0.000538	37
ICL3-2_G.h4s6.09	1	0.000537	37
5x75_G.h4s6.08	1	0.000474	36
5x71_G.H5.13	1	0.000471	36
8x48_G.h3s5.02	2	0.000465	36
5x72_G.H4.05	1	0.000457	36
5x72_G.S6.03	2	0.000444	35
34x55_G.S1.02	1	0.000443	35
3x56_G.s2s3.02	1	0.000436	35
4x41_G.hns1.02	1	0.000419	35
5x74_G.H4.09	1	0.000388	35
8x49_G.H5.22	1	0.000355	34
8x48_G.h4s6.11	1	0.00035	34
8x51_G.h4s6.12	1	0.000342	34
12x49_G.h2s4.03	2	0.000334	34
6x32_G.h4s6.10	1	0.000333	33
5x74_G.h4s6.12	1	0.000312	33
5x75_G.H5.17	1	0.000287	33
5x75_G.S5.04	1	0.000266	33
5x75_G.H5.16	1	0.00026	32
5x73_G.H4.12	1	0.000248	32
5x72_G.H4.02	1	0.000245	32
ICL3-1_G.H1.12	1	0.000176	32
ICL3-2_G.H4.04	1	0.00017	31
ICL3-2_G.H4.15	1	0.000131	31
5x74_G.H5.17	1	0.000105	31
5x70_G.h4s6.11	1	0.000096	31
5x68_G.H5.09	1	0.000093	31
5x72_G.H4.01	1	0.00009	30
5x75_G.h4s6.09	1	0.000085	30
5x71_G.H5.05	1	0.000081	30
5x71_G.h4s6.13	1	0.000072	30
4x38_G.HN.42	1	0.000048	29
5x73_G.H5.12	1	0.000012	29
3x50_G.H5.23	0	0	0
3x54_G.H5.25	0	0	0
8x47_G.H5.21	0	0	0
5x64_G.H5.12	0	0	0
5x64_G.H5.16	0	0	0
2x39_G.H5.19	0	0	0
2x40_G.H5.22	0	0	0
34x57_G.hns1.01	0	0	0
4x40_G.HN.39	0	0	0
34x56_G.S3.02	0	0	0
3x56_G.H5.12	0	0	0
4x41_G.HN.46	0	0	0
ICL3-1_G.S5.06	0	0	0
6x32_G.H5.21	0	0	0
6x33_G.H5.26	0	0	0
6x40_G.H5.25	0	0	0
5x61_G.H5.20	0	0	0
ICL3-1_G.H5.13	0	0	0
34x57_G.H5.22	0	0	0
5x72_G.h4s6.11	0	0	0
5x72_G.h4s6.10	0	0	0
5x75_G.H5.26	0	0	0
5x74_G.h4s6.11	0	0	0
5x71_G.H5.17	0	0	0
5x71_G.h4s6.20	0	0	0
5x69_G.H5.25	0	0	0
5x70_G.H5.26	0	0	0
12x48_G.h2s4.02	0	0	0
12x49_G.h2s4.02	0	0	0
ICL3-1_G.H4.14	0	0	0
5x71_G.h4s6.10	0	0	0
34x57_G.S1.01	0	0	0
34x57_G.S1.02	0	0	0
34x54_G.h3s5.02	0	0	0
5x71_G.h4s6.09	0	0	0
5x74_G.h4s6.01	0	0	0
5x74_G.h4s6.08	0	0	0
3x50_G.H5.22	0	0	0
5x71_G.H5.16	0	0	0
3x55_G.H5.12	0	0	0
3x56_G.H5.08	0	0	0
ICL3-2_G.H5.02	0	0	0
7x56_G.H5.21	0	0	0
5x68_G.h4s6.12	0	0	0
2x41_G.hns1.02	0	0	0
34x55_G.S3.02	0	0	0
5x75_G.h4s6.01	0	0	0
12x49_G.h3s5.01	0	0	0
ICL3-2_G.h4s6.10	0	0	0
ICL3-2_G.H5.13	0	0	0
6x33_G.H5.24	0	0	0
34x52_G.H5.08	0	0	0
8x52_G.h3s5.02	0	0	0
34x51_G.h2s4.05	0	0	0
6x33_G.H5.20	0	0	0
6x30_G.H5.17	0	0	0
8x48_G.h4s6.13	0	0	0
ICL3-2_G.H4.03	0	0	0
ICL3-2_G.HG.02	0	0	0
6x40_G.H5.24	0	0	0
5x65_G.H5.16	0	0	0
8x51_G.H5.21	0	0	0
7x53_G.H5.24	0	0	0
ICL3-2_G.hgh4.08	0	0	0
ICL3-2_G.h4s6.20	0	0	0
6x32_G.h4s6.12	0	0	0
5x74_G.H5.08	0	0	0
ICL3-1_G.s2s3.01	0	0	0
5x71_G.H5.08	0	0	0
5x73_G.H5.06	0	0	0
5x69_G.H5.12	0	0	0
5x75_G.H5.02	0	0	0
5x73_G.S6.04	0	0	0
5x69_G.H5.13	0	0	0
5x72_G.S6.04	0	0	0
5x72_G.H4.08	0	0	0
5x72_G.H4.12	0	0	0
5x72_G.H4.09	0	0	0
5x69_G.H5.16	0	0	0
5x74_G.H4.13	0	0	0
5x74_G.H4.16	0	0	0
6x35_G.H5.26	0	0	0
5x70_G.H5.12	0	0	0
5x72_G.H4.13	0	0	0
5x75_G.H4.15	0	0	0
5x75_G.H3.09	0	0	0
5x72_G.H5.21	0	0	0
5x70_G.H4.05	0	0	0
4x39_G.HN.45	0	0	0
5x73_G.h4s6.10	0	0	0
6x40_G.H5.23	0	0	0
34x51_G.s2s3.01	0	0	0
4x40_G.HN.45	0	0	0
5x70_G.H4.08	0	0	0
8x48_G.H5.18	0	0	0
8x52_G.h4s6.10	0	0	0
12x49_G.H3.17	0	0	0
5x72_G.H4.04	0	0	0
6x30_G.H5.21	0	0	0
ICL3-1_G.hgh4.06	0	0	0
34x52_G.h1ha.01	0	0	0
6x30_G.h4s6.11	0	0	0
6x30_G.h4s6.10	0	0	0
ICL3-1_G.H4.01	0	0	0
ICL3-2_G.H4.01	0	0	0
ICL3-2_G.h1ha.01	0	0	0
ICL3-1_G.h1ha.01	0	0	0
5x75_G.H5.08	0	0	0
ICL3-2_G.s6h5.01	0	0	0
34x56_G.HN.42	0	0	0
ICL3-2_G.H1.12	0	0	0
5x73_G.H4.09	0	0	0
5x73_G.hgh4.08	0	0	0
3x56_G.h1ha.01	0	0	0
5x73_G.H4.02	0	0	0
5x74_G.H4.02	0	0	0
5x73_G.hgh4.06	0	0	0
5x73_G.hgh4.07	0	0	0
6x35_G.H5.24	0	0	0
5x74_G.hgh4.08	0	0	0
5x72_G.hgh4.05	0	0	0
ICL3-2_G.H4.02	0	0	0
